# Spatial and Single-cell Transcriptomics Reveal Programs Governing Fibroblastic Foci Fibroblasts

**DOI:** 10.1101/2025.09.26.678416

**Authors:** Yan Stein, Ophir Freund, Sarah Borsekofsky, Doron Cohn-Schwartz, Liran Levy, Efrat Ofek, Avishay Spitzer, Taylor Adams, Jonas C. Schupp, Naftali Kaminski, Amir Bar-Shai, Avraham Unterman

## Abstract

**Rationale:** Fibroblastic foci (FF) are central for fibrosis propagation in idiopathic pulmonary fibrosis (IPF), yet their resident fibroblast subpopulation remains poorly defined.

**Objective:** To deeply characterize FF-fibroblasts and identify programs governing their differentiation and activation.

**Methods:** GeoMx spatial transcriptomics was applied to IPF lung regions, comparing carefully delineated FF (excluding overlying epithelium) with areas of established fibrosis, to derive an FF-specific signature. This signature was projected onto a large single-cell RNA-sequencing (scRNA-seq) dataset to identify an FF-specific fibroblast cluster, facilitating its deep characterization.

**Measurements and Main Results:** GeoMx revealed 272 increased genes in FF; this FF-signature was validated against several independent spatial transcriptomics and proteomics datasets. FF-signature genes were highly enriched in a specific cluster of fibroblasts in the IPF scRNA-seq dataset. *MMP11* was the most specific gene of the FF-fibroblast cluster, and was validated using in situ RNA hybridization. Furthermore, higher MMP11 bronchoalveolar lavage protein levels were found in progressive pulmonary fibrosis and were associated with worse outcome in Cox regression (HR 4.54, 95% CI 1.24-15.8). Cell-cell interaction analysis with fibroblasts and adjacent aberrant basaloid cells, detected signals that may induce the FF-fibroblast signature, including from TGF-β superfamily ligands. Using trajectory and transcription factor (TF) analysis we show that the trajectory from non-FF to FF-specific fibroblasts is correlated with activation of EMT-associated TFs and deactivation of AP-1 family TFs.

**Conclusions:** We identified transcriptional programs governing FF-fibroblasts, for which *MMP11* serves as a novel highly-specific biomarker with prognostic significance. We highlight potential regulators whose targeting may curb pulmonary fibrosis progression.
