## Supplementary material for "Spatial and Single-cell Transcriptomics Reveal Programs Governing Fibroblastic Foci Fibroblasts": Table E1

### Sheet: Table E1
Table E1. Clinical characteristics of patients analyzed in GeoMx (patient 1 only) and RNAscope (everyone)
Serial Number	Gender	Age	Smoking Status	Pack Years	Diagnosis	Pathological Pattern
1	F	73	Past	100	IPF	UIP
2	M	74	Past	40	IPF	UIP
3	M	56	Past	10	FHP	UIP
4	F	73	Never	0	RA-ILD	UIP
