## Supplementary material for "Spatial and Single-cell Transcriptomics Reveal Programs Governing Fibroblastic Foci Fibroblasts": Table E2

### Sheet: Table E2
Table E2. Baseline characteristics of the fibrotic ILD patients whose BAL fluid was tested for MMP11 levels, divided into progressive pulmonary fibrosis (PPF) and non-PPF
	All patients (N=33)	PPF (N=17)	Non-PPF (N=16)
Male sex	0.727273	0.764706	0.6875
Age at BAL, years, mean (SD)	65.9 (13.1)	69.7 (8.6)	61.8 (15.9)
Diagnosis:
IPF	0.393939	0.470588	0.3125
Fibrotic HP	0.393939	0.470588	0.3125
Fibrotic NSIP	0.0909091	0.0588235	0.125
CTD-ILD	0.030303	0	0.0625
Other	0.0909091	0	0.1875
Pulmonary function:
FVC, %pred, mean (SD)	75.6 (17.3)	71.3 (10.9)	80.4 (22)
DLCO, %pred, mean (SD)	54.1 (18.6)	49.2 (20)	59.4 (16.3)
MMP11 conc. (ng/ml), mean (SD)	1.41 (1.92)	1.99 (2.36)	0.80 (1.08)
