## Supplementary material for "Spatial and Single-cell Transcriptomics Reveal Programs Governing Fibroblastic Foci Fibroblasts": Table E6

### Sheet: Table E6
Table E6. 'FF trajectory' (lineage 4) gene expression association test
Gene	waldStat_lineage4	df_lineage4	logFClineage4	pvalue_lineage4	adj_pval
HTRA1	150.672	1	5.01561	1.23615e-34	1.23986e-31
ASPN	128.653	1	4.97121	8.07602e-30	4.05012e-27
THBS2	88.4864	1	3.67529	5.11864e-21	1.71133e-18
ZFP36	85.4537	1	-3.16372	2.37196e-20	5.94768e-18
CELF2	77.4482	1	-2.25042	1.3625e-18	2.73318e-16
NFIA	76.9066	1	-4.10816	1.79237e-18	2.99625e-16
NPNT	73.7529	1	-4.03626	8.85324e-18	1.26854e-15
PLEKHH2	67.9597	1	-2.42756	1.66873e-16	2.09217e-14
TACC1	66.4568	1	-2.4913	3.57646e-16	3.98577e-14
LITAF	65.9185	1	-4.28259	4.69971e-16	4.71381e-14
CCDC102B	62.882	1	-4.27415	2.19472e-15	2.00118e-13
PPP1R14A	60.7623	1	-4.08481	6.44009e-15	5.38284e-13
LIMCH1	58.019	1	-3.79839	2.59597e-14	2.00289e-12
CCBE1	57.6122	1	-3.32345	3.19241e-14	2.28713e-12
GATA6	55.6837	1	-3.91073	8.512e-14	5.69169e-12
C7	50.7592	1	-4.87301	1.0442e-12	6.54585e-11
COL3A1	50.5651	1	3.41904	1.15276e-12	6.80127e-11
NAMPT	50.3751	1	-4.47014	1.26996e-12	7.07649e-11
ARHGAP6	49.4374	1	-3.54136	2.04807e-12	1.08117e-10
COL6A1	49.3211	1	2.80203	2.17312e-12	1.08982e-10
COL6A3	48.5552	1	1.69097	3.21124e-12	1.53375e-10
ZBTB16	46.7248	1	-3.0262	8.16904e-12	3.72434e-10
GRIA1	45.5801	1	-6.4777	1.46524e-11	6.3897e-10
FOXO3	45.0742	1	-3.42195	1.89708e-11	7.92823e-10
MMP14	44.0942	1	3.35146	3.1295e-11	1.25556e-09
SAMHD1	43.7113	1	-3.49778	3.80561e-11	1.46809e-09
COL6A2	41.9662	1	1.93868	9.28653e-11	3.44977e-09
COL1A1	41.6875	1	3.19373	1.07092e-10	3.83619e-09
COL1A2	41.1668	1	2.84045	1.39779e-10	4.83442e-09
CALD1	40.7643	1	1.84249	1.71738e-10	5.74177e-09
CTHRC1	40.5815	1	5.0026	1.88582e-10	6.10153e-09
ENSG00000224228	40.3639	1	-5.09218	2.10804e-10	6.60737e-09
ABCA6	40.1999	1	-4.12503	2.29262e-10	6.96817e-09
CCDC39	39.2348	1	-4.08816	3.75776e-10	1.10854e-08
ADAMTS9-AS2	38.6375	1	-2.71382	5.10283e-10	1.46233e-08
PMEPA1	38.5043	1	3.17383	5.46328e-10	1.52213e-08
ENSG00000269966	38.3562	1	-3.34668	5.89399e-10	1.59775e-08
ENSG00000283563	38.2592	1	-1.83064	6.19457e-10	1.63504e-08
A2M	38.0021	1	-3.62468	7.06689e-10	1.81746e-08
INHBA	37.8138	1	4.29479	7.7828e-10	1.95154e-08
TRIO	37.665	1	1.94602	8.39977e-10	2.05487e-08
MYC	37.4896	1	-3.49754	9.1901e-10	2.19468e-08
SOX13	36.9951	1	-4.0503	1.18426e-09	2.76235e-08
FAM198B	36.6525	1	4.11635	1.41178e-09	3.21821e-08
TCIM	36.3462	1	-2.79408	1.65203e-09	3.6822e-08
ITPR1	35.3068	1	-2.33136	2.8165e-09	6.14119e-08
SPON2	35.2251	1	2.96481	2.93715e-09	6.26801e-08
MT1M	34.3497	1	-5.33604	4.6047e-09	9.62191e-08
ROBO2	33.9694	1	-2.84753	5.59849e-09	1.14598e-07
ABCA10	33.7943	1	-3.79818	6.12595e-09	1.22886e-07
CCL2	33.3035	1	-3.18933	7.88391e-09	1.5505e-07
GPX3	33.178	1	-4.26473	8.4098e-09	1.62212e-07
NEBL	32.9968	1	-5.29946	9.23095e-09	1.74691e-07
ZNF704	32.9075	1	-2.90306	9.66511e-09	1.7952e-07
DEPP1	32.5875	1	-4.59194	1.13945e-08	2.07795e-07
ADAM12	32.1755	1	4.62255	1.40859e-08	2.52288e-07
CDC42EP4	31.8734	1	-4.78395	1.64553e-08	2.89555e-07
FBXO32	31.5505	1	2.77447	1.94316e-08	3.36033e-07
MICAL2	31.514	1	2.94284	1.98005e-08	3.36608e-07
CD276	30.2251	1	3.52213	3.84701e-08	6.43093e-07
SPARC	29.5163	1	2.94486	5.54493e-08	9.11732e-07
CHSY1	29.2103	1	2.69231	6.49339e-08	1.05046e-06
RUNX2	28.7922	1	3.33761	8.05755e-08	1.27751e-06
CARMIL1	28.7397	1	-2.26195	8.279e-08	1.27751e-06
ABCA8	28.7411	1	-5.0488	8.273e-08	1.27751e-06
POSTN	28.3205	1	3.36127	1.02799e-07	1.56224e-06
SETBP1	28.189	1	-2.64491	1.10029e-07	1.64716e-06
SLC41A2	28.0499	1	3.09693	1.1823e-07	1.7439e-06
SFTA1P	27.9288	1	-4.74821	1.25864e-07	1.82959e-06
CFD	27.8141	1	-4.01787	1.33553e-07	1.91362e-06
HS3ST3A1	27.3307	1	3.95009	1.71467e-07	2.41295e-06
FN1	27.2844	1	2.56726	1.75618e-07	2.41295e-06
SORL1	27.3107	1	-4.73395	1.73249e-07	2.41295e-06
PID1	26.9282	1	-2.92888	2.11155e-07	2.862e-06
TJP2	26.7962	1	-3.22847	2.26081e-07	3.02346e-06
ENSG00000275443	26.2596	1	-2.28648	2.98475e-07	3.93908e-06
LGALS1	25.9951	1	2.55363	3.42279e-07	4.45851e-06
LINC00290	25.7868	1	-4.83168	3.81285e-07	4.90293e-06
NOX4	25.7428	1	4.21965	3.9007e-07	4.95241e-06
ANGPT1	25.6701	1	-4.57271	4.05051e-07	5.07833e-06
EEF1A1P5	25.5853	1	3.03611	4.23262e-07	5.24113e-06
PDGFC	24.4632	1	2.49369	7.57412e-07	9.26444e-06
EVA1C	24.3758	1	-2.47589	7.92566e-07	9.57763e-06
LAMA2	24.3525	1	-2.25457	8.02232e-07	9.57904e-06
KIAA1217	24.2084	1	2.8102	8.64532e-07	1.02015e-05
ISLR	23.7907	1	3.24664	1.07399e-06	1.25257e-05
DACH1	23.0958	1	-3.14157	1.54129e-06	1.77691e-05
CTSK	23.0014	1	4.45823	1.61885e-06	1.83471e-05
ENSG00000266978	22.9905	1	-3.21628	1.62801e-06	1.83471e-05
COL10A1	22.8059	1	4.65004	1.79211e-06	1.99721e-05
SLIT2	22.6686	1	-2.32948	1.92493e-06	2.10158e-05
NCAM2	22.6658	1	-3.20329	1.92767e-06	2.10158e-05
GRK5	22.2872	1	-2.61929	2.34772e-06	2.50507e-05
GRB10	22.2907	1	-3.92621	2.34334e-06	2.50507e-05
PTK7	22.2508	1	2.23425	2.39257e-06	2.50985e-05
PLCB4	22.2431	1	-2.08493	2.40225e-06	2.50985e-05
LRRC17	21.6244	1	4.17002	3.31608e-06	3.41394e-05
RNF144A	21.6131	1	3.65472	3.33565e-06	3.41394e-05
ZEB1	21.3782	1	2.067	3.77044e-06	3.81995e-05
FAP	21.3141	1	2.22397	3.89849e-06	3.88134e-05
ENSG00000260823	21.3092	1	-4.76108	3.90843e-06	3.88134e-05
GRIK4	21.083	1	-3.69153	4.39812e-06	4.32482e-05
AASS	20.9113	1	-3.02381	4.81054e-06	4.68443e-05
CDHR3	20.4913	1	-2.77431	5.99014e-06	5.75149e-05
SLC1A3	20.4815	1	-5.21739	6.021e-06	5.75149e-05
TIMP2	20.1818	1	2.00579	7.04193e-06	6.66326e-05
EMP2	20.1199	1	-2.72839	7.27369e-06	6.81823e-05
COL6A6	20.0922	1	-3.75299	7.37979e-06	6.85364e-05
PTGIR	20.0204	1	-4.15314	7.66189e-06	7.05034e-05
MMP11	19.9271	1	7.28446	8.04516e-06	7.33572e-05
LINC00472	19.8517	1	-5.00767	8.36867e-06	7.56196e-05
LRRC15	19.8265	1	5.3129	8.47985e-06	7.59401e-05
ACTB	19.7866	1	2.3794	8.65893e-06	7.68576e-05
DPYSL2	19.7156	1	-1.84664	8.98636e-06	7.90642e-05
COL12A1	19.4889	1	7.1019	1.01186e-05	8.82515e-05
SLC2A3	19.3377	1	-2.59025	1.09521e-05	9.46982e-05
MFAP2	19.1711	1	2.78319	1.19511e-05	0.000102453
SULF2	18.8987	1	3.20321	1.3785e-05	0.000117173
RPS6KA5	18.7341	1	-2.74558	1.50274e-05	0.000126659
ITGB5	18.6101	1	1.94872	1.60368e-05	0.000134041
ADAMTS1	18.5876	1	-4.02829	1.6227e-05	0.00013451
EDIL3	18.406	1	2.14485	1.78498e-05	0.000146177
USP53	18.3824	1	-2.24163	1.80718e-05	0.000146177
FBLN5	18.3866	1	-2.30116	1.80321e-05	0.000146177
ENSG00000225096	18.3547	1	-3.09802	1.83368e-05	0.000147134
NR3C2	18.2984	1	-2.64357	1.88864e-05	0.000150341
TIMP3	18.1758	1	2.83527	2.01426e-05	0.000159079
TNFRSF12A	18.158	1	2.82332	2.0331e-05	0.000159312
ABHD3	18.1246	1	-2.79239	2.06909e-05	0.000160876
LINC00535	18.0332	1	-3.03643	2.17088e-05	0.000167492
CACNA1D	17.7552	1	-3.12189	2.51224e-05	0.000192349
REV3L	17.664	1	-1.7276	2.63565e-05	0.000200269
TBX5	17.477	1	-3.24138	2.90804e-05	0.000219306
LEF1	17.2352	1	2.95118	3.30254e-05	0.000247198
TIPARP	17.0423	1	-2.39132	3.65571e-05	0.000271606
ARL4C	16.9575	1	2.75912	3.82265e-05	0.00028192
CFH	16.7301	1	-2.52238	4.30927e-05	0.000315489
FIGN	16.6529	1	-2.55261	4.48814e-05	0.000326203
AGPAT4	16.5155	1	3.05004	4.82534e-05	0.000344139
NFASC	16.5106	1	-3.88789	4.83784e-05	0.000344139
INMT	16.5268	1	-5.58955	4.79678e-05	0.000344139
PCDH7	16.3868	1	2.00063	5.16425e-05	0.00036222
ABHD5	16.3909	1	-2.91213	5.15322e-05	0.00036222
ENSG00000279483	16.3191	1	2.82381	5.35216e-05	0.000372793
GADD45B	16.2757	1	-2.23402	5.47608e-05	0.000378794
SUGCT	16.1796	1	1.94074	5.76122e-05	0.000395788
SLC20A1	16.1552	1	2.5152	5.83593e-05	0.000398193
CITED2	16.0555	1	-2.38549	6.15143e-05	0.000416884
AEBP1	15.8748	1	2.05533	6.76747e-05	0.000455555
RSPO2	15.8605	1	-4.98549	6.81885e-05	0.000455954
WNT5A	15.8167	1	4.28176	6.97833e-05	0.000460478
CEP126	15.8277	1	-2.37641	6.93792e-05	0.000460478
IRF1	15.7996	1	-3.30158	7.04158e-05	0.000461615
MXRA5	15.7134	1	2.58921	7.36991e-05	0.000480001
ADAMTS14	15.6135	1	4.12058	7.76977e-05	0.000499556
SDC2	15.6184	1	3.76645	7.74977e-05	0.000499556
ENSG00000239268	15.5488	1	-4.80908	8.0403e-05	0.000513658
FOXP1	15.4887	1	1.83333	8.30017e-05	0.000523589
MT1A	15.499	1	-4.01341	8.25495e-05	0.000523589
CD99	15.3995	1	2.23473	8.70113e-05	0.000545452
ANGPTL2	15.3667	1	2.59715	8.85345e-05	0.000551554
PKM	15.1148	1	2.95084	0.000101167	0.000624699
ARHGEF26	15.1082	1	-2.77985	0.000101521	0.000624699
SLC2A13	14.9679	1	3.54949	0.000109357	0.000664755
SELENOP	14.9738	1	-3.55128	0.000109013	0.000664755
CDKN2C	14.9462	1	-2.82539	0.000110622	0.000668395
IGFBP5	14.9049	1	4.16933	0.000113068	0.000675118
PPP1R14B	14.8935	1	2.99466	0.000113754	0.000675118
GSTM5	14.898	1	-2.81132	0.000113483	0.000675118
TNFRSF10D	14.7895	1	-3.54038	0.000120204	0.000709202
DLGAP1	14.7092	1	-3.02966	0.000125434	0.000735735
GXYLT2	14.5833	1	2.09333	0.000134098	0.000781636
PCED1B	14.5732	1	-3.30247	0.000134819	0.000781636
ITPKC	14.5171	1	-3.29534	0.000138891	0.00080062
CHPF	14.399	1	2.1471	0.000147878	0.000844607
TOX2	14.3949	1	-2.62957	0.000148206	0.000844607
PTGDS	14.3542	1	-2.8093	0.000151439	0.000857241
GLDN	14.3456	1	-2.92859	0.000152132	0.000857241
ARHGAP10	14.286	1	-2.12058	0.000157027	0.00087988
P4HB	14.1697	1	3.61422	0.000167037	0.000925626
HIF3A	14.1726	1	-4.3872	0.000166778	0.000925626
DDX58	14.1459	1	-2.74103	0.000169167	0.000932275
CRABP2	13.926	1	5.17287	0.000190153	0.00104221
AOX1	13.8462	1	-4.00612	0.000198393	0.00108146
COMP	13.8197	1	2.6844	0.000201213	0.0010909
EPHA3	13.7644	1	-2.06108	0.000207222	0.00111744
PDLIM7	13.708	1	2.88682	0.000213539	0.00113322
PDK4	13.7185	1	-3.65179	0.000212353	0.00113322
RAPGEF5	13.7174	1	-3.88078	0.000212472	0.00113322
SEC61G	13.639	1	1.61724	0.00022153	0.00116944
ADARB1	13.5578	1	-2.47996	0.000231329	0.00121478
SNTB1	13.5063	1	3.06754	0.000237762	0.00124206
FAM155A	13.4729	1	2.63917	0.00024203	0.00125578
GPC3	13.4663	1	-3.3663	0.000242893	0.00125578
DLG1	13.42	1	1.99643	0.000248958	0.00128054
IGFBP3	13.4026	1	4.10337	0.000251279	0.00128588
PIEZO2	13.361	1	-1.80993	0.00025691	0.00130802
FXYD1	13.2288	1	-1.7532	0.000275681	0.0013965
ENPEP	13.1943	1	-3.64863	0.000280795	0.00141526
KIF26B	13.0848	1	3.00373	0.000297695	0.0014785
MMP2	13.0844	1	2.10229	0.000297763	0.0014785
NCOR2	13.0921	1	2.04064	0.00029655	0.0014785
SFMBT2	12.7947	1	2.43255	0.000347598	0.00171214
RNF122	12.7913	1	-3.06924	0.000348231	0.00171214
MFGE8	12.6967	1	2.11363	0.000366302	0.00179007
ABLIM1	12.6898	1	-2.78561	0.000367652	0.00179007
CD109	12.6374	1	2.73748	0.000378113	0.0018233
NPW	12.6447	1	-3.66161	0.000376623	0.0018233
ADGRB3	12.6169	1	-2.64712	0.000382273	0.00183454
PFN1	12.5655	1	2.34236	0.00039293	0.00187671
NFIL3	12.5322	1	-2.49057	0.000399998	0.00190141
SULF1	12.3971	1	3.17667	0.000430003	0.00201765
NFIB	12.395	1	-2.14072	0.000430485	0.00201765
LINC02398	12.4	1	-3.08361	0.000429324	0.00201765
COL24A1	12.3422	1	-1.79252	0.000442841	0.00206591
FGF2	12.2162	1	-2.64583	0.000473762	0.00219992
IL16	12.1735	1	-1.8363	0.000484731	0.00224048
SLC19A2	12.1303	1	-2.65827	0.000496092	0.00228248
ADAMTS6	12.0212	1	5.18871	0.000525988	0.00240898
EEF2	11.9317	1	2.13286	0.000551857	0.00250645
IGFN1	11.9304	1	-4.83503	0.000552268	0.00250645
ARHGAP15	11.836	1	-3.14566	0.000580954	0.00262476
MT1X	11.7594	1	-2.62142	0.000605378	0.00272284
CSMD2	11.7313	1	3.46351	0.000614568	0.00275184
ARL13B	11.7143	1	-2.17977	0.00062023	0.00276485
SLC39A13	11.7051	1	2.60389	0.000623285	0.00276617
SOD2	11.6285	1	-2.41284	0.000649479	0.00286972
RASL11A	11.595	1	-4.33944	0.000661305	0.00290916
LINC-PINT	11.5132	1	-1.97443	0.000691025	0.00302663
ABCC9	11.5032	1	-3.08494	0.000694751	0.00302972
HIST1H2AC	11.4562	1	-4.66701	0.000712558	0.00309392
CTGF	11.3904	1	3.67873	0.000738244	0.00319163
CDH11	11.3445	1	1.27556	0.000756698	0.00325737
IGFBP2	11.2983	1	4.4497	0.000775777	0.00332523
CTSB	11.2799	1	1.88503	0.000783507	0.00334407
RHOJ	11.2558	1	-2.31405	0.000793754	0.00337345
ATP10A	11.237	1	2.0591	0.000801843	0.00339345
SCGB1A1	11.1993	1	3.55068	0.000818262	0.00341965
PTPRE	11.2036	1	3.39799	0.0008164	0.00341965
KCNT2	11.2076	1	-1.76068	0.000814615	0.00341965
ADAMTS15	11.1288	1	-5.64527	0.00084997	0.00353743
GOLM1	11.026	1	2.1324	0.000898446	0.00370884
PDGFRB	11.0257	1	1.77774	0.000898553	0.00370884
GLIS1	10.9942	1	4.82365	0.000913995	0.00375712
COL16A1	10.8872	1	1.82392	0.000968293	0.00396407
PDE3B	10.8389	1	-1.68978	0.000993887	0.00405231
SAT1	10.8085	1	-1.79008	0.00101034	0.00410273
NET1	10.7845	1	3.09445	0.00102354	0.00413957
ANXA5	10.7643	1	2.19432	0.00103479	0.00415159
PSAP	10.7659	1	1.35344	0.00103386	0.00415159
EMID1	10.7489	1	-2.49525	0.00104342	0.00416953
PARD3B	10.6908	1	-1.43582	0.00107672	0.00428552
SERPINB9	10.6652	1	-3.33889	0.00109169	0.00432582
IL6	10.6588	1	-4.13602	0.00109547	0.00432582
BAG3	10.6157	1	-2.74056	0.00112133	0.00441057
ENSG00000267561	10.6012	1	-2.5278	0.00113015	0.00442789
CEBPD	10.5642	1	-1.85127	0.00115301	0.00449988
CERCAM	10.5506	1	3.69613	0.00116151	0.00451549
MAOB	10.4998	1	-4.70189	0.00119385	0.0046233
RCN3	10.4739	1	2.68484	0.00121076	0.00467074
ENSG00000282278	10.4377	1	-1.79939	0.00123468	0.00472667
MERTK	10.4406	1	-2.56087	0.00123275	0.00472667
FRMD5	10.3482	1	3.9038	0.00129604	0.00493892
ENSG00000248491	10.3426	1	-4.64889	0.00129997	0.00493892
ENSG00000133808	10.3151	1	4.28102	0.00131944	0.00499396
SYNJ2	10.3067	1	2.84725	0.00132548	0.00499797
GADD45A	10.2652	1	-2.30167	0.00135566	0.00505474
ZDHHC14	10.2663	1	-2.44246	0.00135486	0.00505474
EFEMP1	10.2773	1	-2.64571	0.00134677	0.00505474
IGFBP6	10.1523	1	3.29389	0.00144123	0.0053539
PMEL	10.14	1	-3.71899	0.00145088	0.00536985
ARG2	10.1219	1	-2.88049	0.00146519	0.00540288
ATF3	10.1019	1	-2.18729	0.00148118	0.00544185
EZH2	10.0574	1	-2.72753	0.0015174	0.00555455
SSR1	10.0301	1	3.17691	0.00154005	0.00559691
ALOX12P2	10.03	1	-2.9026	0.00154013	0.00559691
FOSB	9.99223	1	-1.79971	0.00157202	0.00569218
ADGRE3	9.959	1	2.27155	0.00160065	0.00577501
RPS4Y1	9.93734	1	22.8486	0.00161959	0.0058224
SPATS2L	9.90199	1	1.43719	0.001651	0.00591411
OSR1	9.88722	1	-4.62268	0.0016643	0.00594056
NBPF10	9.85938	1	1.9444	0.00168968	0.00600976
MINOS1-NBL1	9.84469	1	1.94542	0.00170323	0.00603652
NHS	9.83544	1	2.00993	0.00171181	0.00604559
TNFRSF10B	9.78084	1	-2.51293	0.0017634	0.00616269
ESRRG	9.79327	1	-2.56407	0.00175152	0.00616269
COL21A1	9.78239	1	-4.1441	0.00176191	0.00616269
GRIP1	9.71184	1	4.43236	0.00183084	0.00637616
CREB3L2	9.66302	1	1.7444	0.00188014	0.0065252
ADH1B	9.61845	1	-5.85741	0.00192632	0.00666242
DGKI	9.55317	1	1.95038	0.00199604	0.00687983
MOB3B	9.52857	1	-2.29532	0.00202298	0.00694878
EXT1	9.50555	1	-1.32767	0.00204852	0.00696495
ENSG00000261818	9.50762	1	-3.33172	0.0020462	0.00696495
MARCH3	9.50695	1	-3.97083	0.00204695	0.00696495
FAM126A	9.48856	1	-2.21584	0.00206757	0.00700599
ENSG00000233045	9.4763	1	2.263	0.00208144	0.00702923
OLFML2B	9.46308	1	2.47398	0.00209649	0.00705629
FHOD3	9.44266	1	3.09554	0.00211996	0.00711145
LMAN1	9.4212	1	1.90361	0.00214491	0.00717114
AGMO	9.40696	1	-2.73856	0.00216163	0.00720304
LY96	9.34178	1	2.56972	0.00223988	0.00743906
ANKH	9.32419	1	2.33514	0.00226148	0.00746139
ARPC2	9.32444	1	2.25145	0.00226117	0.00746139
COL5A1	9.29943	1	1.7672	0.00229225	0.00753812
RPL41P1	9.24596	1	2.72856	0.00236015	0.00773605
ENSG00000267131	9.13933	1	-2.36681	0.00250173	0.00817341
FAT3	9.11602	1	-3.11099	0.00253381	0.00825132
CGNL1	9.10953	1	-2.06584	0.00254281	0.00825384
TNFRSF19	9.08781	1	2.31521	0.00257319	0.00832551
STXBP4	9.07008	1	-1.82624	0.00259826	0.00837959
CREBL2	9.06414	1	-2.30541	0.00260671	0.0083799
COL5A2	9.01421	1	1.49205	0.00267889	0.00857226
CRISPLD2	9.01097	1	-1.39494	0.00268364	0.00857226
BRMS1L	8.94279	1	-2.47056	0.00278567	0.00886991
SIPA1L2	8.92749	1	2.94619	0.0028091	0.00891621
HIVEP3	8.9029	1	-1.60222	0.00284717	0.00895392
SOD3	8.90479	1	-2.65659	0.00284423	0.00895392
ACTN2	8.90253	1	-3.45627	0.00284776	0.00895392
PGR	8.8372	1	-2.53601	0.00295151	0.00925114
BTG2	8.8163	1	-2.59594	0.00298551	0.00932855
PTGS2	8.80688	1	-7.36124	0.00300097	0.00934775
SLCO3A1	8.78633	1	-1.50051	0.00303496	0.00942434
ADAMTS16	8.77176	1	2.10227	0.0030593	0.0094706
PGAP1	8.74831	1	-1.72019	0.00309888	0.00956363
MXRA8	8.67411	1	2.13854	0.00322763	0.0099304
FREM1	8.66449	1	-3.67159	0.00324472	0.00995245
CCNL1	8.63158	1	-1.62495	0.00330385	0.0100804
SOCS2	8.63009	1	-2.73045	0.00330654	0.0100804
HSPB8	8.61591	1	-2.27382	0.00333239	0.0101284
MUSK	8.6053	1	-2.542	0.00335185	0.0101568
TSPAN8	8.54926	1	-8.46044	0.00345663	0.0104428
PRKCH	8.53447	1	-2.3522	0.00348483	0.0104964
IFRD1	8.50888	1	-2.13533	0.00353417	0.0106131
ACTN1	8.44853	1	1.8492	0.00365338	0.0109383
G0S2	8.43612	1	-2.40113	0.0036784	0.0109715
ENSG00000273184	8.43219	1	-2.51238	0.00368635	0.0109715
SLC24A2	8.40017	1	3.41997	0.00375186	0.0111335
GCH1	8.38555	1	-3.02599	0.00378215	0.0111903
TBC1D10A	8.32097	1	-2.57791	0.00391899	0.011561
POLR2A	8.28289	1	-2.04476	0.00400203	0.0117714
BHLHE41	8.2674	1	3.02538	0.00403632	0.0118375
KIF28P	8.23502	1	2.25522	0.00410897	0.0120154
DIO2	8.21205	1	2.82061	0.00416131	0.0121331
ADAMTSL3	8.18457	1	-3.48575	0.00422481	0.0122826
SPECC1	8.14501	1	2.39478	0.00431798	0.0124811
ENSG00000177822	8.14581	1	-3.23918	0.00431607	0.0124811
PDPN	8.09429	1	4.05926	0.00444048	0.0127983
RPL41	8.04622	1	1.66699	0.00455986	0.01303
DTNA	8.05441	1	-1.71035	0.0045393	0.01303
ENSG00000223930	8.04852	1	-5.91922	0.00455408	0.01303
NTNG1	8.03878	1	-3.4702	0.00457863	0.0130465
GPC1	8.02011	1	4.98004	0.00462607	0.0131443
CD82	7.98839	1	2.09169	0.00470783	0.0133389
ZFP36L2	7.97524	1	-1.42071	0.00474214	0.0133982
TMEM132C	7.95687	1	-3.10387	0.00479051	0.0134969
GALM	7.90849	1	-2.12786	0.00492033	0.0138238
RPL21P16	7.88998	1	1.57728	0.00497095	0.013927
PLAU	7.82501	1	3.34164	0.00515282	0.0143963
CKLF	7.78905	1	2.81126	0.00525638	0.0146043
SPRY1	7.79083	1	-1.72321	0.0052512	0.0146043
TENM4	7.76857	1	1.61486	0.00531631	0.01473
ALDH18A1	7.73073	1	1.94137	0.00542888	0.0150005
SOCS3	7.62552	1	-2.15535	0.0057548	0.0158573
LIFR	7.59488	1	-2.75195	0.00585344	0.0160849
RAB8B	7.55676	1	-1.71769	0.00597854	0.0163838
ARFGAP1	7.52682	1	2.96911	0.00607873	0.016613
SPATA22	7.5146	1	-2.56006	0.00612008	0.0166805
CSRP2	7.47268	1	-2.54217	0.00626421	0.0170271
MRPS6	7.38864	1	-1.82834	0.00656372	0.017793
DENND2A	7.37134	1	-1.72668	0.00662714	0.0179165
CACNB2	7.35692	1	-1.88599	0.00668053	0.0180123
GREM1	7.2805	1	4.00456	0.0069707	0.0186848
P4HA3	7.26706	1	2.7454	0.00702307	0.0186848
TTC3	7.26998	1	1.88519	0.00701166	0.0186848
ENSG00000234290	7.27303	1	-3.60137	0.00699977	0.0186848
RASSF5	7.26705	1	-3.68908	0.00702311	0.0186848
LINC01376	7.2565	1	-2.14836	0.00706447	0.0187452
ME1	7.1339	1	-2.246	0.00756402	0.0200177
TWIST1	7.09776	1	5.77826	0.00771803	0.0203715
ADAMTSL1	7.06613	1	-3.94492	0.00785545	0.0206798
FKBP10	7.05789	1	2.25888	0.0078917	0.0207209
GNA14	6.95077	1	-2.4294	0.00837832	0.0219411
NBPF25P	6.93617	1	2.03424	0.00844696	0.0220633
ABCA9-AS1	6.89903	1	-5.37682	0.00862427	0.0224679
ENSG00000256947	6.88453	1	-1.68576	0.00869448	0.0224757
KLF4	6.88695	1	-2.21326	0.00868272	0.0224757
ENSG00000272657	6.88664	1	-6.12052	0.00868424	0.0224757
MAGED4B	6.87299	1	2.37724	0.00875079	0.0224881
GLUD1	6.86978	1	-1.86477	0.00876654	0.0224881
THSD7B	6.87892	1	-2.99851	0.00872183	0.0224881
HES4	6.83175	1	2.43907	0.00895513	0.0229132
PDLIM4	6.82399	1	8.67755	0.00899416	0.0229546
ENPP2	6.78798	1	-2.0954	0.00917736	0.0233529
INMT-MINDY4	6.7842	1	-2.16161	0.00919681	0.0233529
CD63	6.76979	1	1.62124	0.00927135	0.0234827
RAI2	6.73415	1	-2.2438	0.00945844	0.0238539
ENSG00000273259	6.73283	1	-2.71697	0.00946544	0.0238539
BGN	6.7281	1	1.92	0.00949054	0.0238572
HAUS2	6.67958	1	-2.6543	0.00975234	0.0244201
KCNK5	6.67316	1	-10.4619	0.00978754	0.0244201
OCA2	6.67587	1	-18.2837	0.00977265	0.0244201
EYA2	6.65626	1	2.58427	0.00988079	0.0245917
SESN1	6.65164	1	-1.81967	0.00990644	0.0245945
KLF2	6.61342	1	-2.31229	0.0101213	0.0250659
ENSG00000230333	6.58437	1	2.03077	0.0102878	0.025353
SH3BGRL3	6.58776	1	1.56802	0.0102682	0.025353
RPL26P19	6.5656	1	2.42152	0.0103969	0.025559
PCOLCE	6.55099	1	1.87776	0.0104826	0.0257067
ENSG00000284194	6.53114	1	2.07229	0.0106002	0.0258698
MYO16	6.53106	1	-3.08615	0.0106007	0.0258698
MARC2	6.49804	1	-2.16341	0.0107993	0.0262906
ENSG00000196656	6.46581	1	1.99941	0.010997	0.0266809
GTF2B	6.46324	1	-2.20618	0.0110128	0.0266809
CCDC47	6.42284	1	-1.88832	0.0112662	0.0272289
PLEKHA4	6.34788	1	-1.78552	0.0117522	0.0283352
HOPX	6.30852	1	5.87122	0.0120159	0.0289016
KCNS3	6.27913	1	-2.29395	0.0122168	0.0293145
ENSG00000229503	6.24939	1	2.04195	0.0124236	0.0297395
INPP4B	6.23085	1	-2.00721	0.0125543	0.029981
MMP19	6.22418	1	-1.90315	0.0126017	0.0300226
RUNX1	6.20811	1	1.57775	0.0127166	0.0302246
HAS2	6.20016	1	-2.00425	0.0127739	0.0302888
S100A6	6.16905	1	1.58285	0.0130004	0.0307534
COL4A3BP	6.16205	1	-1.8953	0.013052	0.0308028
RPL21	6.1459	1	1.71039	0.0131717	0.0310122
ENSG00000226330	6.13353	1	-2.16214	0.0132642	0.0311568
SQSTM1	6.09348	1	-2.05962	0.0135681	0.0317964
WNT2	6.08463	1	-2.15156	0.0136363	0.0318074
SVEP1	6.08712	1	-2.74528	0.0136171	0.0318074
SFRP4	6.06457	1	2.80266	0.013792	0.0320104
POMP	6.06102	1	2.03445	0.0138198	0.0320104
RGS22	6.06637	1	-1.92776	0.013778	0.0320104
FAM53C	6.05704	1	-2.41264	0.013851	0.0320104
FZD1	6.0469	1	2.04387	0.0139308	0.0321208
SSR3	6.03776	1	2.15832	0.014003	0.0322134
TMEM165	6.02385	1	-1.4396	0.0141138	0.032394
KIAA0930	6.00392	1	2.0602	0.0142741	0.032687
STK24	5.96278	1	-1.82828	0.014611	0.0333785
MEOX2	5.95897	1	-2.02068	0.0146426	0.0333785
CCNH	5.95245	1	-1.93859	0.0146968	0.0334261
PTCH1	5.94821	1	-2.13896	0.0147322	0.0334309
ZDHHC17	5.92918	1	-2.02519	0.0148922	0.0337175
CCDC80	5.90118	1	1.73858	0.0151307	0.0341466
JUN	5.89897	1	-1.60659	0.0151498	0.0341466
PLEKHG2	5.85845	1	-2.26304	0.0155025	0.0348632
PRKCB	5.84956	1	-2.5286	0.0155809	0.0349612
MYL9	5.80537	1	1.5148	0.0159773	0.0357706
NDUFA1	5.76375	1	1.95598	0.0163601	0.0364976
ANGPTL4	5.76217	1	-2.90826	0.0163748	0.0364976
EMP1	5.75291	1	-1.56936	0.0164613	0.0366092
RASGEF1B	5.72993	1	-1.88989	0.0166781	0.0370092
MAP3K4	5.72282	1	1.68512	0.0167458	0.0370773
TSKU	5.68961	1	2.4399	0.0170656	0.0377022
ITGAV	5.68253	1	1.28133	0.0171347	0.0377716
BNC2	5.67729	1	1.14116	0.0171859	0.0378014
DLG2	5.64618	1	-1.43309	0.0174935	0.0383938
IGFBP4	5.6207	1	2.0714	0.0177496	0.0388708
SEMA6A	5.60557	1	-2.08323	0.0179035	0.0391224
NBPF14	5.56473	1	1.36101	0.0183258	0.0399583
MKNK2	5.49728	1	-2.20161	0.0190461	0.0414386
PGR-AS1	5.47563	1	-5.07741	0.0192834	0.0418641
SPTBN1	5.41846	1	-1.35341	0.0199249	0.0430704
TSC22D2	5.42046	1	-1.65902	0.0199021	0.0430704
CALU	5.39379	1	1.71388	0.0202086	0.0435549
FOSL1	5.39143	1	-2.38476	0.0202359	0.0435549
ENSG00000226445	5.37924	1	2.48336	0.0203778	0.0437665
GPX8	5.34048	1	1.75721	0.0208358	0.0446432
ATP5F1E	5.3336	1	1.48032	0.0209181	0.0446432
FMO2	5.33348	1	-2.65096	0.0209196	0.0446432
NCAM1	5.32752	1	-2.19181	0.0209913	0.0447012
TRPS1	5.30109	1	1.24148	0.0213121	0.0452882
VWC2	5.28637	1	-2.58584	0.021493	0.045576
ANKRD33B	5.27409	1	-3.02465	0.0216451	0.0458018
RGN	5.26278	1	-2.91747	0.0217862	0.0460033
S100A11	5.23982	1	1.50816	0.0220755	0.0465163
MT2A	5.21194	1	-1.74955	0.0224323	0.0471691
PPP1R9A	5.20515	1	-2.50756	0.0225201	0.0472545
AFAP1	5.19422	1	1.45233	0.0226622	0.0474534
SSBP3	5.18947	1	-1.55632	0.0227241	0.0474839
EML1	5.14586	1	2.06609	0.0233019	0.0485901
NXN	5.08657	1	1.38097	0.0241119	0.0501748
FOS	5.08183	1	-1.58631	0.0241779	0.0502079
USP31	5.04916	1	1.67811	0.0246378	0.0510573
CASC15	5.03446	1	1.47612	0.0248478	0.0513863
SMIM3	4.97634	1	1.78879	0.0256963	0.0529228
ZNF433-AS1	4.9779	1	-1.90425	0.0256732	0.0529228
IGDCC4	4.93922	1	2.51754	0.0262539	0.0539604
ENSG00000232037	4.91559	1	1.88547	0.0266153	0.0544288
P3H3	4.91572	1	1.77703	0.0266133	0.0544288
SLC25A25	4.91369	1	-1.81848	0.0266446	0.0544288
CHN1	4.88191	1	1.35629	0.0271396	0.0553273
SYT1	4.81703	1	11.205	0.0281798	0.0569846
CLTC	4.82186	1	1.293	0.0281009	0.0569846
NUP98	4.82654	1	-1.63071	0.0280249	0.0569846
COLEC12	4.81837	1	-1.64234	0.028158	0.0569846
ALDOA	4.80294	1	1.77801	0.0284113	0.057337
CLU	4.78832	1	2.55561	0.0286533	0.0574785
PDZD2	4.79164	1	1.89344	0.0285983	0.0574785
RAI14	4.79222	1	1.6683	0.0285886	0.0574785
BCL6	4.77009	1	-1.52895	0.0289583	0.0578589
ATP8A1	4.77069	1	-2.66139	0.0289481	0.0578589
WDR1	4.75913	1	2.40735	0.0291433	0.0579974
CNST	4.76124	1	-1.73383	0.0291076	0.0579974
RBFOX2	4.75003	1	1.37336	0.0292978	0.0581894
MTND4P12	4.69358	1	4.69203	0.0302756	0.0600126
EPB41L3	4.68644	1	-1.67621	0.0304016	0.0601436
ANKLE2	4.66442	1	1.78365	0.0307938	0.0607926
NORAD	4.66124	1	1.4923	0.0308509	0.0607926
FNDC1	4.5913	1	2.22108	0.0321346	0.063198
SAV1	4.57746	1	-1.87426	0.0323952	0.0635859
ELL	4.56436	1	-1.63298	0.0326439	0.0639489
KLF9	4.49956	1	-1.21095	0.0339036	0.0662871
CHST11	4.49019	1	1.60935	0.03409	0.0663927
ZC3HAV1	4.49048	1	-1.85285	0.0340841	0.0663927
RPL41P2	4.47607	1	1.58011	0.0343727	0.0668135
DYRK3	4.44725	1	-1.82032	0.0349575	0.067819
TRIP10	4.43029	1	-1.69132	0.0353066	0.0683638
SMG1P3	4.39995	1	-1.44598	0.03594	0.0693449
NFKBIZ	4.39941	1	-1.69011	0.0359515	0.0693449
LHFPL6	4.37262	1	-1.50327	0.0365209	0.070308
RANBP17	4.34881	1	5.37437	0.0370348	0.0711607
OGN	4.33018	1	1.67029	0.0374422	0.071806
MGP	4.32183	1	-1.55809	0.0376265	0.0720217
TMOD3	4.30206	1	-1.31771	0.0380663	0.0727247
RABAC1	4.28251	1	1.5645	0.0385064	0.0732486
SRPX2	4.28491	1	1.42121	0.0384521	0.0732486
EGFR	4.28017	1	-1.64879	0.0385596	0.0732486
MED27	4.23147	1	1.5587	0.039681	0.0752364
PNRC1	4.22504	1	-1.52777	0.0398317	0.0753796
EPB41L5	4.21952	1	-1.77443	0.0399615	0.0754829
FLNA	4.1318	1	1.33423	0.0420847	0.0792731
C5orf56	4.13013	1	-1.55423	0.0421262	0.0792731
LRP12	4.06726	1	1.79729	0.0437221	0.0820667
TMEM248	4.06209	1	1.44755	0.0438562	0.0820667
SLC2A14	4.06412	1	-1.63806	0.0438035	0.0820667
SLC36A1	4.04461	1	1.61133	0.0443126	0.0825208
PPP1R13B	4.04335	1	-1.90729	0.0443457	0.0825208
SAMD5	4.04772	1	-1.92544	0.0442312	0.0825208
BRD2	4.00756	1	-1.74113	0.0452966	0.0841343
WISP1	3.99235	1	2.63748	0.0457073	0.0847401
LTBP1	3.96828	1	1.20047	0.046365	0.0858009
ATP1A1	3.9408	1	-1.42125	0.0471283	0.087043
TRPC6	3.9379	1	-1.85466	0.0472098	0.087043
RPL21P75	3.93461	1	1.54915	0.047302	0.0870531
FILIP1	3.92724	1	-1.57793	0.0475099	0.0872756
FHL2	3.92264	1	1.4976	0.0476401	0.0873548
PHLDA2	3.86802	1	2.59658	0.0492145	0.0899128
RLIM	3.86934	1	-1.95854	0.0491759	0.0899128
NOCT	3.85616	1	-1.76498	0.0495636	0.090386
CD44	3.8343	1	-1.42276	0.050214	0.0912558
LINC00922	3.83401	1	-2.07184	0.0502225	0.0912558
TPBG	3.82851	1	5.70781	0.0503878	0.0913906
LOX	3.82134	1	1.57503	0.0506038	0.0914515
NOP58	3.82208	1	-1.55198	0.0505815	0.0914515
CKAP4	3.79362	1	1.97031	0.0514482	0.0928103
CDKN1A	3.7883	1	-1.64275	0.0516122	0.092939
LINC00513	3.76961	1	-1.57044	0.052192	0.0938146
PLA2G4A	3.76506	1	-5.75762	0.0523341	0.0939018
IPMK	3.74682	1	-1.69749	0.052908	0.094762
NR4A2	3.74159	1	-2.03218	0.053074	0.09489
SLC22A4	3.73557	1	-2.50961	0.0532654	0.0950626
MARCH5	3.72406	1	-1.59099	0.0536337	0.0955499
HTRA3	3.67711	1	2.22688	0.0551643	0.0981024
ERI2	3.66503	1	-1.61155	0.0555655	0.0986411
ITGA5	3.66098	1	2.16928	0.0557008	0.0987066
ABHD2	3.62442	1	1.4198	0.0569374	0.100629
TOP1	3.62299	1	-1.36273	0.0569865	0.100629
NASP	3.60473	1	-1.46025	0.0576153	0.101561
ARMC9	3.58152	1	1.37676	0.0584256	0.102629
EFNA5	3.58243	1	-1.50457	0.0583936	0.102629
EMILIN1	3.55395	1	1.70027	0.0594039	0.104165
RNF19A	3.54276	1	-1.32317	0.059806	0.104687
GJA1	3.53418	1	2.22067	0.0601162	0.105046
DMD	3.50698	1	-1.6801	0.0611109	0.106599
SCML1	3.49564	1	-1.6552	0.0615307	0.107145
REEP3	3.48514	1	1.35215	0.061922	0.107639
LINC00536	3.45886	1	5.05675	0.0629135	0.108985
ARHGDIB	3.4597	1	-1.63406	0.0628816	0.108985
SAFB2	3.43561	1	-1.45807	0.0638052	0.110339
C3	3.42912	1	-1.85053	0.0640561	0.110582
UAP1	3.41271	1	-1.5745	0.064696	0.111495
PFKFB3	3.39292	1	-1.65114	0.0654768	0.112647
GGACT	3.35982	1	1.76332	0.0668054	0.114736
KANK1	3.34711	1	-1.95266	0.067323	0.115427
ENSG00000283761	3.31317	1	-1.36994	0.068727	0.117633
JUNB	3.2766	1	-1.44939	0.0702744	0.120077
CPE	3.26993	1	1.66876	0.0705608	0.120361
ARL5B	3.26344	1	-1.73985	0.0708405	0.120633
EMP3	3.25669	1	1.28739	0.0711325	0.120925
EIF4G2	3.25217	1	1.32698	0.071329	0.121054
DENND4A	3.24083	1	-1.32153	0.0718243	0.121689
FOXF1	3.22128	1	1.87507	0.0726868	0.122942
USP9Y	3.20239	1	6.17233	0.0735308	0.124149
STOM	3.19979	1	-1.54579	0.0736476	0.124149
ACTR2	3.17438	1	1.35227	0.0748014	0.125882
PLOD1	3.16667	1	2.15365	0.0751558	0.126267
RSRP1	3.13987	1	-1.29323	0.0763998	0.127906
ITGA8	3.132	1	-1.38122	0.0767693	0.127906
MAMDC2-AS1	3.13481	1	-1.72716	0.0766371	0.127906
ZNF385D	3.13574	1	-2.34543	0.0765936	0.127906
ANO3	3.13249	1	-3.64792	0.0767464	0.127906
MARCKS	3.12886	1	1.43263	0.0769175	0.127941
COL8A1	3.10629	1	1.20989	0.0779904	0.129511
MID1	3.07385	1	-1.29491	0.0795606	0.1319
CMTM3	3.06368	1	1.57137	0.0800604	0.132509
STAT3	3.05545	1	-1.14995	0.0804667	0.132962
RPS26	3.04042	1	1.07216	0.0812151	0.133978
FHL1	3.03401	1	-1.68208	0.0815363	0.134287
TSPO	3.02256	1	1.41957	0.0821138	0.135017
PODNL1	2.99844	1	1.85692	0.0833445	0.136816
SSC5D	2.99412	1	1.32991	0.0835674	0.136958
TJP1	2.98191	1	-1.29236	0.0841999	0.137545
SLC16A1	2.98315	1	-1.74263	0.0841352	0.137545
ENSG00000225071	2.96782	1	1.62983	0.0849361	0.138522
TRA2B	2.9514	1	-1.37058	0.0858032	0.139709
RANBP3L	2.92452	1	-2.79018	0.0872431	0.141823
SMG1P1	2.90892	1	-1.28078	0.0880907	0.142969
IER2	2.89601	1	-1.4934	0.0887989	0.143886
NTM	2.87736	1	1.44163	0.0898331	0.145112
CCL18	2.87715	1	1.27184	0.0898449	0.145112
CD248	2.85688	1	1.2754	0.0909836	0.146715
PTGFRN	2.82861	1	1.49768	0.0925986	0.14884
METTL24	2.82939	1	-1.71744	0.0925536	0.14884
STARD4-AS1	2.81493	1	1.53441	0.0933912	0.149635
YY1AP1	2.81624	1	-1.53289	0.0933146	0.149635
NUP153	2.80054	1	-1.35419	0.0942328	0.150742
NR2F2-AS1	2.78341	1	-1.85043	0.0952451	0.152119
MRTFA	2.77604	1	-1.0253	0.0956845	0.152578
ENSG00000241288	2.74332	1	-1.30886	0.0976617	0.155484
ABHD17B	2.73989	1	-1.84679	0.0978717	0.155571
TGFBI	2.73729	1	2.22314	0.0980308	0.155577
PERP	2.72216	1	9.0648	0.0989637	0.15681
ENSG00000279765	2.70912	1	-1.35771	0.0997758	0.157599
NARF	2.70937	1	-1.76784	0.0997606	0.157599
PAK3	2.67608	1	-1.76049	0.101866	0.160647
TOB2	2.66614	1	-1.57089	0.102504	0.1614
C1QTNF6	2.63649	1	2.95461	0.104434	0.163668
BCAT1	2.64016	1	2.84244	0.104193	0.163668
RPS26P31	2.63756	1	1.19452	0.104364	0.163668
PPFIA2	2.63223	1	1.5367	0.104714	0.163851
BTAF1	2.5962	1	-1.33276	0.10712	0.167355
MAP2	2.56808	1	-2.18565	0.10904	0.170089
SEMA3D	2.5584	1	-1.56607	0.10971	0.170868
B4GALT1	2.46014	1	-1.22365	0.116768	0.181579
ARID4B	2.44159	1	-1.19164	0.118156	0.183453
TMEM108	2.43765	1	-1.34286	0.118454	0.183631
NUAK1	2.43154	1	3.3337	0.118916	0.184063
BAZ1A	2.41631	1	-1.48452	0.120077	0.185574
GAB1	2.38034	1	-1.18909	0.122871	0.189599
ST3GAL1	2.37666	1	-1.58005	0.123161	0.189754
GALNT5	2.36243	1	4.63096	0.124288	0.191198
MARVELD1	2.3534	1	1.57052	0.12501	0.192014
BMP1	2.34841	1	1.44148	0.125411	0.192335
LPAR1	2.30439	1	-1.14382	0.129009	0.19683
SIN3A	2.30577	1	-1.40055	0.128894	0.19683
CEMIP2	2.30694	1	-1.42908	0.128798	0.19683
TMOD1	2.30297	1	-1.64897	0.129127	0.19683
ARID1A	2.29712	1	-1.25133	0.129614	0.197273
PDLIM5	2.28711	1	1.38887	0.130452	0.197784
DNAH14	2.28605	1	1.21724	0.130542	0.197784
CMTM7	2.2895	1	-1.68944	0.130252	0.197784
ENSG00000275757	2.27251	1	2.3372	0.131686	0.199218
ENSG00000227081	2.26171	1	1.05504	0.132608	0.200309
SLC9A9	2.2484	1	-1.47358	0.133752	0.201735
GPC6	2.24098	1	1.43561	0.134396	0.202401
PLOD2	2.2349	1	1.54242	0.134925	0.202827
IRAK3	2.23309	1	-1.19279	0.135083	0.202827
THRB	2.21024	1	-1.30543	0.137097	0.205543
RPL21P28	2.16462	1	1.57917	0.14122	0.211361
VCAN	2.16266	1	1.19561	0.141399	0.211361
MACF1	2.16036	1	-1.08028	0.141612	0.211364
L3MBTL4	2.15267	1	-1.53595	0.142322	0.212109
FARP1	2.14756	1	1.12984	0.142797	0.212496
ENSG00000255243	2.14531	1	-10.8629	0.143006	0.212496
SCGB3A1	2.12692	1	1.52204	0.144731	0.214741
ZFAND5	2.1213	1	-1.29251	0.145263	0.215212
SAMD8	2.09864	1	-1.4147	0.14743	0.218101
MAP3K8	2.08096	1	-1.23077	0.149147	0.220315
LAMB2	2.07843	1	1.52894	0.149394	0.220356
STX12	2.05957	1	-1.43273	0.151253	0.22277
PHYKPL	2.04734	1	-1.23487	0.152472	0.224237
NFKBIA	2.02495	1	-1.42006	0.154734	0.227231
PAMR1	2.00312	1	-2.55686	0.156976	0.230185
SPECC1L	1.99888	1	-1.25481	0.157416	0.230493
SERF2	1.98599	1	1.17523	0.158761	0.232124
OOEP	1.98187	1	1.45134	0.159193	0.232418
NAPA	1.9543	1	-1.24561	0.162124	0.236353
RPL9P9	1.94315	1	1.28609	0.163327	0.23776
FUT8	1.92946	1	1.13692	0.164817	0.239235
C9orf3	1.93033	1	1.00897	0.164722	0.239235
ENSG00000249967	1.89288	1	-1.27712	0.168878	0.244775
RRAD	1.89053	1	-2.1558	0.169142	0.244805
INPP5K	1.88207	1	-1.52182	0.1701	0.245836
MPP5	1.8666	1	-1.26599	0.171865	0.24803
ABCC4	1.86301	1	1.54076	0.172277	0.248267
RRBP1	1.85737	1	1.18955	0.172928	0.248536
ERO1B	1.8571	1	-1.69169	0.17296	0.248536
TPM4	1.8504	1	1.18892	0.173737	0.249296
FAM13A	1.83312	1	-1.27274	0.17576	0.251839
HIPK3	1.79647	1	-1.14991	0.18014	0.257747
RPLP0P2	1.78846	1	3.16038	0.181114	0.25877
MAP3K20	1.76158	1	-1.03214	0.184428	0.263131
ADIPOR2	1.75899	1	-1.45886	0.184751	0.263217
LINC01619	1.74896	1	-1.27558	0.186007	0.264632
HMGN3	1.73001	1	-0.986688	0.18841	0.26767
NFATC2	1.72233	1	-1.45435	0.189393	0.268686
PKNOX2	1.7149	1	-1.92164	0.190351	0.269664
KCNAB1	1.65501	1	1.47115	0.198279	0.280499
TANC2	1.65163	1	1.37003	0.198738	0.280752
SORCS2	1.64906	1	1.66921	0.199088	0.280851
CRY1	1.64017	1	-1.25141	0.200302	0.282167
DNAJB4	1.60105	1	-1.09911	0.205755	0.289442
LINC00475	1.58836	1	1.59506	0.207561	0.291573
FEZ1	1.57777	1	-1.68321	0.209082	0.2933
RIPK1	1.57392	1	-1.36411	0.209639	0.29367
FTH1P20	1.56909	1	1.73615	0.210339	0.293837
LAMTOR5	1.56906	1	1.03769	0.210344	0.293837
GLI2	1.53831	1	-1.24169	0.214869	0.299741
LUM	1.53392	1	1.19346	0.215525	0.300238
N4BP2L1	1.51115	1	-1.74424	0.218963	0.304605
ENSG00000239470	1.49504	1	1.26908	0.221436	0.307619
GIPC2	1.4908	1	-1.46018	0.222093	0.308104
ENSG00000255439	1.47899	1	1.2698	0.223932	0.310226
TXNIP	1.4603	1	-1.32344	0.226882	0.313349
CAB39L	1.45951	1	-1.42816	0.227009	0.313349
ZNF460	1.45879	1	-1.79276	0.227123	0.313349
ARHGEF12	1.45164	1	-1.24461	0.228265	0.314061
CSGALNACT1	1.4517	1	-1.43431	0.228255	0.314061
PTGIS	1.42298	1	2.13506	0.232914	0.319976
CXCL12	1.42122	1	-1.19199	0.233203	0.319976
FRMD4B	1.40847	1	-1.16586	0.23531	0.322427
CD9	1.36363	1	1.37366	0.24291	0.332386
APBB2	1.3435	1	0.895917	0.246417	0.336725
RASGRF2	1.33831	1	-1.27698	0.247332	0.337516
HNRNPC	1.32961	1	-1.09216	0.248875	0.33916
DIP2C	1.30924	1	1.09187	0.252533	0.343678
AHCTF1	1.28022	1	-1.10053	0.257858	0.350449
RPS27	1.27683	1	1.09391	0.25849	0.350833
SLC9A1	1.26483	1	-1.32637	0.260739	0.353407
BACH2	1.25382	1	1.0208	0.262824	0.355752
RORA	1.24125	1	-0.927678	0.265229	0.358524
SELENOM	1.2122	1	1.16786	0.270898	0.365693
PLAC9	1.20778	1	-1.17189	0.271773	0.366382
SRSF7	1.17301	1	-1.07953	0.278783	0.375037
ZNF222	1.17224	1	-2.0902	0.278941	0.375037
LSAMP	1.14629	1	-1.00085	0.284328	0.381768
TTBK2	1.13252	1	-1.16164	0.287238	0.38516
BOC	1.13002	1	-1.93106	0.28777	0.385359
ENSG00000256995	1.12247	1	-1.51812	0.289388	0.387008
TEX41	1.09153	1	-1.27185	0.296133	0.395502
INTS12	1.08861	1	-1.2701	0.296779	0.395836
PLK3	1.07205	1	-1.40345	0.300483	0.400245
C16orf89	1.06766	1	-3.08817	0.301474	0.401033
CLIC2	1.04483	1	-1.89243	0.3067	0.407444
PTK2	1.03392	1	0.900188	0.309241	0.410276
ALDH1A1	0.998254	1	-1.31658	0.317733	0.420986
SGCD	0.986704	1	1.03978	0.320549	0.424157
NFAT5	0.958768	1	-0.981158	0.327497	0.43278
PPARD	0.943114	1	-1.25237	0.331478	0.437464
SLC41A1	0.92733	1	-1.37204	0.335558	0.442266
TNC	0.923971	1	1.27676	0.336434	0.44284
TNFSF13B	0.91238	1	-1.55285	0.339484	0.446268
LARP4	0.897897	1	-1.14906	0.343346	0.450754
MYH10	0.877433	1	-1.0281	0.348906	0.455667
SOS2	0.882095	1	-1.05777	0.347629	0.455667
RAB5A	0.877957	1	-1.07826	0.348762	0.455667
MSH6	0.879006	1	-1.15609	0.348474	0.455667
NRP2	0.872449	1	1.21459	0.350278	0.456865
TMTC2	0.85992	1	-1.16493	0.353761	0.460808
DDX3X	0.855396	1	-1.11159	0.35503	0.461862
CTNNAL1	0.850077	1	-1.13763	0.35653	0.462613
ENSG00000234690	0.850902	1	-1.31611	0.356297	0.462613
CYP1B1	0.847918	1	1.21751	0.357142	0.462808
RGS16	0.844475	1	-1.4421	0.35812	0.463477
ADAMTSL4-AS1	0.840639	1	-1.13901	0.359214	0.464293
SPAG9	0.833768	1	-1.03483	0.361185	0.46624
ADCY5	0.83093	1	-1.65063	0.362004	0.466696
NAALAD2	0.820122	1	-1.34909	0.365145	0.470141
AHR	0.812854	1	-1.15321	0.367278	0.472281
RYR2	0.804325	1	-0.9141	0.369803	0.474776
MAPK10	0.803114	1	-0.970862	0.370164	0.474776
CRYBG3	0.78457	1	-1.20316	0.375747	0.481321
TSPAN5	0.777513	1	1.27668	0.377903	0.483465
FNIP2	0.773993	1	1.23549	0.378984	0.484231
ACER3	0.767749	1	-0.994941	0.380914	0.48584
PPP1R15A	0.766789	1	-1.07559	0.381212	0.48584
MAPKAPK2	0.758091	1	-1.03928	0.383927	0.488678
RB1CC1	0.748712	1	-1.0045	0.386884	0.491819
SLC12A8	0.734681	1	1.6917	0.39137	0.496263
CCDC181	0.736059	1	-1.6749	0.390926	0.496263
STEAP1	0.713912	1	1.13095	0.398148	0.50295
EGR1	0.716835	1	-1.03663	0.397184	0.50295
SERTAD1	0.714689	1	-1.15738	0.397892	0.50295
RND3	0.697742	1	-1.18258	0.403543	0.509124
HSPA1A	0.690582	1	-1.04694	0.405966	0.511538
ZSWIM6	0.688785	1	-1.01338	0.406578	0.511666
CAPZB	0.681407	1	0.87237	0.409103	0.514198
PLEKHG1	0.669169	1	1.00017	0.413342	0.518876
FAM20C	0.632937	1	1.23603	0.42628	0.534449
KMT2A	0.622869	1	-0.991399	0.429983	0.537747
ENSG00000260364	0.624191	1	-1.27698	0.429494	0.537747
ITGBL1	0.618127	1	1.06095	0.431744	0.539277
ELL2	0.61604	1	-0.978214	0.432523	0.539577
CTSZ	0.604019	1	1.0799	0.437049	0.544546
SNCAIP	0.579341	1	1.18546	0.446571	0.55572
SNHG7	0.576824	1	-1.04995	0.44756	0.556261
RBBP6	0.556925	1	-1.06154	0.455502	0.565431
FRAS1	0.551	1	-1.02109	0.457909	0.567016
ENSG00000268643	0.551198	1	-1.17689	0.457829	0.567016
TNXB	0.539325	1	-1.13604	0.462713	0.572257
EBF1	0.534886	1	-1.03012	0.46456	0.573835
C1S	0.531505	1	0.993	0.465975	0.574874
FKBP5	0.525002	1	-0.842839	0.468716	0.577546
TIAM1	0.521771	1	-1.25227	0.470087	0.578524
MTSS1L	0.516896	1	1.00104	0.472169	0.580374
KAT6B	0.495121	1	-0.964413	0.481652	0.591306
SLC44A1	0.492567	1	0.931402	0.482785	0.591972
CDK6	0.475337	1	0.957968	0.490542	0.600749
TRAM2	0.468423	1	1.07993	0.493714	0.603896
CHD1	0.463502	1	-0.966058	0.495992	0.605944
APOC1	0.449589	1	0.889717	0.50253	0.613185
PRAG1	0.4337	1	1.22262	0.510179	0.621761
MRC2	0.425904	1	0.917008	0.514006	0.624906
ZMYM5	0.426502	1	-1.02653	0.51371	0.624906
SPEN	0.41956	1	-0.956849	0.517157	0.627976
NECTIN2	0.386336	1	-0.953501	0.534232	0.647926
AKIRIN1	0.360662	1	-0.944533	0.548139	0.663724
HLA-E	0.359865	1	-0.951558	0.548581	0.663724
TSPYL2	0.350425	1	-1.02139	0.553872	0.669318
SH3PXD2B	0.349209	1	0.799201	0.554561	0.669344
EIF4G3	0.346831	1	0.836525	0.555913	0.670169
MAFF	0.340782	1	-1.02201	0.559378	0.673537
ACVR2A	0.303459	1	-0.906371	0.581722	0.699601
DCP1A	0.296961	1	-0.867818	0.585794	0.703654
TCF7	0.290217	1	-1.12029	0.590082	0.707957
STX5	0.288413	1	-0.862267	0.591239	0.708174
LACTB	0.287736	1	-0.977355	0.591675	0.708174
PIK3C2A	0.285314	1	-0.886027	0.593239	0.7092
CSDE1	0.270816	1	0.871224	0.602785	0.719754
AFF4	0.269579	1	-0.862181	0.603614	0.719887
ENSG00000267519	0.261269	1	-0.982789	0.60925	0.725745
ENSG00000250644	0.251035	1	0.82784	0.616347	0.733329
UQCRQ	0.249667	1	0.825719	0.61731	0.733604
PPM1D	0.246115	1	-1.00434	0.619824	0.73572
BDKRB2	0.242923	1	1.25302	0.622103	0.737405
JAG1	0.242071	1	-0.956045	0.622714	0.737405
SNX1	0.232981	1	-0.899169	0.629323	0.744352
ARIH1	0.218604	1	-0.869851	0.640106	0.756215
FGF14	0.212631	1	0.90982	0.644713	0.760762
TUT7	0.206224	1	0.951769	0.649743	0.765796
VOPP1	0.202725	1	0.966827	0.65253	0.76762
SERINC5	0.202362	1	-0.874668	0.652821	0.76762
RPL29	0.190582	1	0.860211	0.662433	0.778009
RPS12	0.184066	1	0.86004	0.667902	0.783515
RBMS3	0.177351	1	-0.86785	0.67366	0.789131
ALDH9A1	0.176657	1	-0.996296	0.674262	0.789131
NEO1	0.175363	1	-0.886517	0.675389	0.789528
MXD1	0.174432	1	-0.891468	0.676202	0.789559
CILP	0.169057	1	26.0144	0.680951	0.794179
KHDRBS1	0.16208	1	-0.819807	0.687249	0.800593
FZD6	0.157509	1	0.871058	0.691461	0.803633
TRAK1	0.158051	1	-0.848578	0.690957	0.803633
CASC4	0.153197	1	0.826824	0.695498	0.80739
SLC38A2	0.143198	1	-0.794406	0.705123	0.817616
NAP1L1	0.121664	1	-0.775387	0.727237	0.842285
RORA-AS1	0.116522	1	-0.8176	0.732838	0.847793
CD302	0.111343	1	-0.894352	0.73862	0.853497
CILP2	0.101535	1	1.10323	0.749995	0.864155
IFT57	0.101172	1	-0.83003	0.750428	0.864155
IFNGR2	0.102446	1	-0.830156	0.748914	0.864155
MSN	0.0969991	1	-0.83587	0.755461	0.868953
RPS4X	0.0856253	1	0.803812	0.769814	0.884449
DST	0.083258	1	-0.762655	0.77293	0.886565
ERCC1	0.0828858	1	-0.826173	0.773424	0.886565
TCF7L1	0.0787007	1	-0.831042	0.779066	0.892013
DNAJA1	0.0727352	1	-0.811616	0.787395	0.900521
SON	0.0696319	1	0.752172	0.791873	0.904612
PPM1B	0.0688454	1	-0.786682	0.793025	0.904897
UBE2D3	0.0635702	1	-0.779837	0.800939	0.912889
HIPK1	0.0620207	1	-0.81226	0.80333	0.914575
NR2F1-AS1	0.0596284	1	-0.752058	0.807084	0.917148
ZRANB1	0.0590464	1	-0.812302	0.80801	0.917148
LINC01266	0.0588432	1	-0.821989	0.808334	0.917148
RHOB	0.0581945	1	-0.81332	0.809373	0.917289
SVIL	0.0533314	1	0.764994	0.817365	0.925301
STXBP6	0.0502481	1	0.861869	0.822632	0.930214
CNOT1	0.0487795	1	-0.793582	0.825201	0.932068
YAP1	0.045141	1	-0.753871	0.831745	0.938403
ASXL1	0.0393886	1	-0.766458	0.842681	0.949673
OSBPL9	0.0374822	1	-0.753592	0.846487	0.952891
TOB1	0.0344387	1	-0.787768	0.852777	0.958896
IGFBP7	0.0133237	1	0.75117	0.908106	1
RPS20	0.0037708	1	0.713498	0.951035	1
SCHLAP1	0.00752795	1	0.71238	0.930859	1
ENSG00000234287	0.00136789	1	0.702973	0.970497	1
PLEKHA6	0	1	0.691387	1	1
MYH9	0	1	0.663697	1	1
SEC62	0	1	0.658427	1	1
GALNT2	0	1	0.639509	1	1
MGST1	0	1	0.628002	1	1
TPT1	0	1	0.625848	1	1
APP	0	1	0.620525	1	1
SEPT11	0	1	0.594239	1	1
MTATP6P1	0	1	0.588563	1	1
ETS1	0	1	0.572062	1	1
FNDC3B	0	1	0.562335	1	1
FSTL1	0	1	0.545181	1	1
FTH1P8	0	1	0.538212	1	1
ENSG00000223653	0	1	0.506967	1	1
NNMT	0	1	0.483676	1	1
LPP	0	1	0.473791	1	1
AUTS2	0	1	0.458138	1	1
LINC00486	0	1	0.434645	1	1
FRMD6	0	1	0.398451	1	1
UBC	0	1	0.350254	1	1
ALDH2	0	1	0.337756	1	1
RPL13AP20	0	1	0.263926	1	1
SMARCA1	0	1	0.256887	1	1
HSP90AB1	0	1	0.256607	1	1
FAM118A	0	1	0.204509	1	1
HSPB1	0	1	0.160823	1	1
TMSB4X	0	1	0.138959	1	1
PSIP1	0	1	0.105118	1	1
NAV2	0	1	0.0974699	1	1
NEGR1	0	1	0.0954912	1	1
H3F3B	0	1	0.0916614	1	1
MORF4L2	0	1	0.0817055	1	1
CST3	0	1	0.0619741	1	1
CLDN11	0	1	-0.00771657	1	1
CD52	0	1	-0.0716659	1	1
GNAS	0	1	-0.0720431	1	1
POLR2J3	0	1	-0.111813	1	1
CRYAB	0	1	-0.147139	1	1
XIST	0	1	-0.15395	1	1
SDK1	0	1	-0.169057	1	1
GYPC	0	1	-0.205802	1	1
RAB7A	0	1	-0.264544	1	1
DNAJB1	0	1	-0.264934	1	1
ENSG00000282863	0	1	-0.26594	1	1
IGF2BP2	0	1	-0.275912	1	1
PPP1CB	0	1	-0.283302	1	1
RAB4B-EGLN2	0	1	-0.287124	1	1
ANXA1	0	1	-0.300688	1	1
PPRC1	0	1	-0.328682	1	1
ID2	0	1	-0.329398	1	1
SLC25A33	0	1	-0.33195	1	1
CTNNA1	0	1	-0.333679	1	1
HSP90AA1	0	1	-0.337734	1	1
AKAP12	0	1	-0.362936	1	1
TCP1	0	1	-0.369504	1	1
PMP22	0	1	-0.398184	1	1
KMT2E	0	1	-0.400464	1	1
LMNA	0	1	-0.4134	1	1
WWOX	0	1	-0.41477	1	1
DUSP1	0	1	-0.419547	1	1
TNFAIP6	0	1	-0.422733	1	1
C6orf48	0	1	-0.448891	1	1
MIR99AHG	0	1	-0.45244	1	1
ITGB8	0	1	-0.457614	1	1
MKLN1	0	1	-0.467561	1	1
LDB2	0	1	-0.473215	1	1
KAZN	0	1	-0.481351	1	1
SH3D19	0	1	-0.502712	1	1
RBM39	0	1	-0.503004	1	1
RFX2	0	1	-0.514702	1	1
USP9X	0	1	-0.518371	1	1
HSPA1B	0	1	-0.523996	1	1
DIAPH2	0	1	-0.533319	1	1
WAC	0	1	-0.535655	1	1
TXN	0	1	-0.542005	1	1
ATF6	0	1	-0.552998	1	1
ZFAS1	0	1	-0.5552	1	1
ECHDC2	0	1	-0.565157	1	1
ENSG00000231246	0	1	-0.573603	1	1
MIR100HG	0	1	-0.578428	1	1
CRTC3	0	1	-0.581369	1	1
ELOVL5	0	1	-0.583078	1	1
SGCA	0	1	-0.58862	1	1
TTC28	0	1	-0.594145	1	1
ITGA1	0	1	-0.600077	1	1
HSPD1	0	1	-0.611806	1	1
TRA2A	0	1	-0.614336	1	1
WSB1	0	1	-0.621775	1	1
GSE1	0	1	-0.62274	1	1
COL4A1	0	1	-0.632074	1	1
SLIT3	0	1	-0.637127	1	1
GPRC5A	0	1	-0.64912	1	1
PEAK1	0	1	-0.656057	1	1
COQ10B	0	1	-0.660644	1	1
UBAP1	0	1	-0.665061	1	1
MAML3	1.13883e-05	1	-0.694651	0.997307	1
PER2	0.000192839	1	-0.700451	0.98892	1
BCLAF1	0.00171496	1	-0.710338	0.966967	1
TMED5	0.00282526	1	-0.718153	0.95761	1
RALY	0.00701848	1	-0.724429	0.933234	1
FBXO11	0.0101117	1	-0.734162	0.919902	1
RAP1B	0.0159821	1	-0.73465	0.899399	1
BAMBI	0.00319873	1	-0.738425	0.954898	1
TPPP3	0.00433609	1	-0.739927	0.947498	1
EZR	0.0137255	1	-0.747412	0.906736	1
YWHAG	0.0173391	1	-0.750509	0.895239	1
PELI1	0.00962556	1	-0.752801	0.921845	1
