## Supplementary material for "Spatial and Single-cell Transcriptomics Reveal Programs Governing Fibroblastic Foci Fibroblasts": Table E7

### Sheet: Table E6
Table E7. Pearson correlation between regulon activity and 'FF trajectory' pseudotime
Gene	Pseudotime_Corr	Pseudotime_Corr_Pval	Pseudotime_Corr_Pval_Adj
JUN	-0.830107	6.51154e-207	2.21392e-205
FOSB	-0.786592	3.80891e-171	6.47515e-170
NFIA	-0.765475	1.10588e-156	1.25333e-155
BNC2	0.760052	3.2656e-153	2.77576e-152
ATF3	-0.737738	7.47355e-140	5.08202e-139
FOS	-0.709844	5.83853e-125	3.3085e-124
KLF4	-0.702421	2.72567e-121	1.3239e-120
JUNB	-0.700105	3.60372e-120	1.53158e-119
GATA6	-0.659227	5.13243e-102	1.93892e-101
EGR1	-0.640045	1.91377e-94	6.50682e-94
FOXO3	-0.615309	1.91579e-85	5.92152e-85
BACH2	0.588327	1.69417e-76	4.80015e-76
RUNX1	0.554335	2.32553e-66	6.08215e-66
SOX13	-0.540955	1.11105e-62	2.69826e-62
OSR1	-0.521796	1.08187e-57	2.45224e-57
LEF1	0.509845	9.73197e-55	2.06804e-54
FOSL1	-0.499723	2.51126e-52	5.02253e-52
NFATC2	-0.486382	2.86794e-49	5.41722e-49
ZEB1	0.482439	2.16665e-48	3.87717e-48
BHLHE41	0.475866	5.95033e-47	1.01156e-46
NFIB	-0.452039	5.43174e-42	8.79425e-42
GTF2B	-0.330311	4.78763e-22	7.39907e-22
CEBPD	-0.326135	1.67466e-21	2.47559e-21
TRPS1	0.325013	2.33612e-21	3.30951e-21
FOXP1	0.314634	4.76841e-20	6.48504e-20
KLF2	0.311487	1.16263e-19	1.52036e-19
SIN3A	-0.291545	2.58091e-17	3.25003e-17
CHD1	-0.288991	5.00304e-17	6.07512e-17
IRF1	-0.245309	1.49556e-12	1.75342e-12
TWIST1	0.178416	3.25842e-07	3.69288e-07
STAT3	-0.160747	4.32806e-06	4.7469e-06
KLF9	-0.112265	0.00138234	0.00146874
THRB	0.0611715	0.0820639	0.0845506
BCL6	0.0341299	0.332278	0.332278
