## Supplementary material for "Spatial and Single-cell Transcriptomics Reveal Programs Governing Fibroblastic Foci Fibroblasts": Table E8

### Sheet: Table E8
Table E8. Sequences of primers used for RT-qPCR
Gene Symbol	Forward Primer (5 -> 3')	Reverse Primer (5 -> 3')
GAPDH	TCGGAGTCAACGGATTTGGT	TTCCCGTTCTCAGCCTTGAC
ACTA2 (α-SMA)	GCCAAGCACTGTCAGGAATC	TTGTCACACACCAAGGCAGT
COL1A1	GCCAAGACGAAGACATCCCA	CGTCATCGCACAACACCTTG
MMP11	ATGATCGACTTCGCCAGGTACT	CCTTCTCGGTGAGTCTTGGG
